# T-cell inflammation is prognostic of survival in patients with high-risk neuroblastoma enriched for an adrenergic signature

**DOI:** 10.1101/2023.06.26.546541

**Authors:** Maria E. Kaufman, Omar R. Vayani, Kelley Moore, Alexandre Chlenski, Tong Wu, Gepoliano Chavez, Sang Mee Lee, Ami V. Desai, Chuan He, Susan L. Cohn, Mark A. Applebaum

## Abstract

**Purpose:** T-cell inflammation (TCI) has been shown to be a prognostic marker in neuroblastoma, a tumor comprised of cells that can exist in two epigenetic states, adrenergic (ADRN) and mesenchymal (MES). We hypothesized that elucidating unique and overlapping aspects of these biologic features could serve as novel biomarkers.

**Patients and Methods:** We detected lineage-specific, single-stranded super-enhancers defining ADRN and MES specific genes. Publicly available neuroblastoma RNA-seq data from GSE49711 (Cohort 1) and TARGET (Cohort 2) were assigned MES, ADRN, and TCI scores. Tumors were characterized as MES (top 33%) or ADRN (bottom 33%), and TCI (top 67% TCI score) or non-inflamed (bottom 33% TCI score). Overall survival (OS) was assessed using the Kaplan-Meier method, and differences were assessed by the log-rank test.

**Results:** We identified 159 MES genes and 373 ADRN genes. TCI scores were correlated with MES scores (R=0.56, p<0.001 and R=0.38, p<0.001) and anticorrelated with *MYCN*-amplification (R=-0.29, p<0.001 and -0.18, p=0.03) in both cohorts. Among Cohort 1 patients with high-risk, ADRN tumors (n=59), those with TCI tumors (n=22) had superior OS to those with non-inflammed tumors (n=37) (p=0.01), though this comparison did not reach significance in Cohort 2. TCI status was not associated with survival in patients with high-risk MES tumors in either cohort.

**Conclusions:** High inflammation scores were correlated with improved survival in some high-risk patients with, ADRN but not MES neuroblastoma. These findings have implications for approaches to treating high-risk neuroblastoma.
