## Supplemental Table 1 and 2 for "T-cell inflammation is prognostic of survival in patients with high-risk neuroblastoma enriched for an adrenergic signature"

### Sheet: MES
Supplementary Table 1. List of upregulated MES genes within 500kb of single-stranded super-enhancers from MES cell lines
Gene	baseMean	log2FoldChange	IfcSE	stat	pvalue	padj
A4GALT	313.541	5.80076	1.47456	3.9339	8.358e-05	0.00161794
AADACL4	14.1669	6.51795	2.0418	3.19225	0.00141167	0.0155613
ABCC3	7402.12	6.88148	1.43055	4.81038	1.50644e-06	5.15026e-05
ABHD4	646.077	2.00478	0.635894	3.1527	0.00161767	0.0172128
ACSF2	712.792	2.82573	0.824099	3.42887	0.000606091	0.00794316
ACTN1	9632.11	1.46402	0.458209	3.19509	0.00139786	0.0154815
ACTN4	8599.78	1.45765	0.440325	3.3104	0.000931613	0.0112701
AHRR	3753.53	2.55643	0.641346	3.98604	6.71867e-05	0.00135464
AJUBA	3316.46	4.49449	0.611496	7.35	1.98213e-13	2.9224e-11
ALX4	949.858	4.56742	0.769602	5.93479	2.94225e-09	2.16899e-07
ANXA13	13.1542	5.43731	1.8839	2.88619	0.00389936	0.0344517
ANXA8L1	60.0257	8.61852	2.07939	4.14474	3.402e-05	0.000760796
APOA1	47.1757	4.79877	1.75865	2.72867	0.00635901	0.0496719
APOL2	1059.17	1.62449	0.595993	2.72568	0.0064169	0.0497666
APOL3	412.391	7.55561	1.67764	4.50371	6.67778e-06	0.000189794
ARHGEF17	6090.85	1.16352	0.397215	2.92919	0.00339848	0.0308347
ATP2B4	16128.4	3.31071	0.738758	4.48146	7.41339e-06	0.000205743
BMP1	2446.5	1.85114	0.410999	4.504	6.66848e-06	0.000189794
C11orf21	75.6849	4.48028	1.48435	3.01834	0.00254161	0.0247754
C11orf68	1483.11	1.72048	0.576769	2.98296	0.00285475	0.0267236
C11orf88	16.0937	4.67034	1.53567	3.04123	0.00235612	0.0232556
C1QTNF1	5699.2	4.78839	1.19648	4.00207	6.279e-05	0.00128801
CALR	22036	1.06024	0.302213	3.50826	0.000451055	0.00644871
CCNO	94.3446	5.69446	1.83014	3.11149	0.00186148	0.0191756
CD151	4336.55	2.03942	0.328747	6.20361	5.51823e-10	4.60706e-08
CD59	9904.77	2.49347	0.568232	4.38811	1.14337e-05	0.000303058
CD81	5799.81	1.08601	0.314338	3.45493	0.000550442	0.0074626
CDC20B	37.3606	6.15815	0.993326	6.19952	5.66361e-10	4.60706e-08
CFI	1744	10.8082	1.32904	8.13233	4.21099e-16	8.2781e-14
CKAP4	9499.87	1.86903	0.551899	3.38654	0.000707801	0.00911992
CLEC4M	43.8	9.32394	2.13922	4.35857	1.30914e-05	0.00033937
CNIH3	8292.03	2.59324	0.721	3.59672	0.000322249	0.00487299
COL18A1	3869.24	2.55714	0.653824	3.91106	9.18929e-05	0.0017342
COL1A1	13211.9	7.41728	0.958267	7.74031	9.91777e-15	1.67114e-12
COL27A1	1690.26	4.17247	1.21491	3.43438	0.000593902	0.00782691
COL5A1	6945.75	3.649	1.12525	3.24285	0.00118342	0.0135519
COL6A1	4649.14	2.35966	0.754982	3.12546	0.0017753	0.018613
CREB3L2	9393.54	2.08751	0.736548	2.83418	0.0045944	0.0389863
CRYAB	112.102	6.13155	1.17165	5.23328	1.66525e-07	8.35813e-06
CSPG4	1591.13	2.85234	0.84709	3.36722	0.00075931	0.00963018
CTSD	4526.48	1.73791	0.515086	3.37401	0.000740813	0.00944636
DENND2A	5363.15	2.1842	0.580379	3.7634	0.000167617	0.00282435
DHRS3	496.994	4.33294	1.45427	2.97946	0.0028876	0.0269243
DLX4	190.367	2.80344	0.857356	3.26987	0.00107598	0.0125619
DNASE2	1283.05	1.68293	0.480782	3.5004	0.000464562	0.00656228
DNMBP	2261.77	2.43459	0.757588	3.2136	0.0013108	0.0147247
DOCK2	209.231	3.59063	1.19815	2.99682	0.00272816	0.0260556
DUSP1	1264.47	1.48171	0.349971	4.23381	2.29763e-05	0.000547487
EFEMP2	1330.92	2.11117	0.524505	4.02506	5.69605e-05	0.00119412
EFHC1	3632.34	1.11499	0.359658	3.10014	0.0019343	0.0197636
EGFR	9016.8	1.75185	0.5681	3.0837	0.00204444	0.0206104
EPHA2	2752.8	3.15427	0.944559	3.33941	0.000839563	0.0103693
EPS8L2	463.638	3.4882	1.14812	3.03817	0.00238021	0.0233955
ERICH5	96.9505	4.03247	1.08825	3.70546	0.000211009	0.00336332
ERRFI1	4038.87	3.25231	0.677613	4.79966	1.58938e-06	5.3562e-05
EVA1B	278.082	1.94982	0.443352	4.39789	1.09308e-05	0.000293021
EXT1	7228.8	2.88733	0.53403	5.40667	6.42064e-08	3.78657e-06
EXT2	5386.31	1.18654	0.415504	2.85567	0.00429468	0.0371105
FANK1	276.078	2.66636	0.925091	2.88227	0.00394819	0.0347529
FBF1	875.076	1.35109	0.279473	4.83443	1.33525e-06	4.77252e-05
FBLIM1	2223.17	2.54363	0.640557	3.97096	7.15831e-05	0.00142863
FBXO32	7530.4	5.69744	1.09	5.22701	1.72276e-07	8.46663e-06
FKBP9	7652.59	1.23238	0.397545	3.09999	0.00193531	0.0197636
FOSL1	1545.62	7.12419	1.041	6.84362	7.72161e-12	7.91968e-10
FZD2	2073.95	1.97816	0.533399	3.7086	0.000208406	0.00336332
GADD45B	235.667	4.22182	1.31852	3.20193	0.00136512	0.0152622
GATA6	907.862	6.13989	1.25375	4.89723	9.71982e-07	3.75886e-05
GHRL	162.423	1.36925	0.471744	2.90252	0.00370176	0.0330775
GIMAP2	94.1289	6.3588	1.49328	4.25828	2.06009e-05	0.000501005
GPNMB	207.356	4.60877	1.21498	3.79329	0.000148667	0.00257871
GRB7	180.886	6.03899	1.73622	3.47825	0.000504705	0.00696257
GRN	3861.24	1.21134	0.384299	3.15207	0.00162118	0.0172128
HECW1	298.661	3.75701	1.02151	3.67792	0.000235148	0.00364943
HIC1	97.654	1.8481	0.569649	3.24427	0.00117751	0.01355
HSPG2	5426.98	2.67627	0.525	5.09765	3.43888e-07	1.56006e-05
IFI35	158.096	4.53192	1.02	4.44307	8.86842e-06	0.000240467
IFITM1	337.024	7.99502	1.63142	4.90066	9.5517e-07	3.75541e-05
IFITM3	3165.61	5.74228	1.66778	3.44306	0.000575173	0.00766572
IGFBP6	531.767	4.22605	1.07434	3.93362	8.36748e-05	0.00161794
IRAK2	2103.79	5.75684	1.2063	4.7723	1.82137e-06	6.05157e-05
IRF1	697.452	3.40147	0.745895	4.56025	5.10918e-06	0.000156527
JPH2	575.304	8.2051	1.5584	5.26509	1.40118e-07	7.68695e-06
KANK2	5089.65	1.61451	0.412772	3.91138	9.17692e-05	0.0017342
KIRREL1	18391.7	5.20641	1.46705	3.54889	0.000386864	0.00559885
KLF2	93.9771	5.12136	1.35346	3.7839	0.000154388	0.00265841
KLHL38	49.1888	8.33024	1.49915	5.55665	2.75e-08	1.80201e-06
KRT18	1570.79	8.08675	1.12853	7.16572	7.73809e-13	9.60745e-11
KRT8	5855.77	6.99807	1.62587	4.30422	1.67579e-05	0.000417138
LDLRAD2	38.9005	2.99286	0.723618	4.13597	3.53463e-05	0.000764972
LGALS3BP	16168.7	1.73107	0.398293	4.34623	1.38496e-05	0.000355121
LTBP2	875.891	2.74944	0.92968	2.95741	0.00310241	0.028477
LUM	11631.3	3.78579	1.25625	3.01356	0.00258199	0.0250655
MAFK	2234.55	3.71368	0.709569	5.23371	1.66141e-07	8.35813e-06
MICALL2	968.238	3.51053	1.20484	2.91368	0.00357193	0.0322371
MLPH	1936.84	6.17962	1.79266	3.44718	0.000566476	0.00759271
MRC2	8180.21	3.09405	0.712801	4.34069	1.42037e-05	0.000360284
MSLN	125.555	6.65089	1.48221	4.48715	7.21824e-06	0.000202712
MSRB3	2729.23	5.55785	1.43099	3.88391	0.00010279	0.0018797
MX1	46.1395	2.91547	0.911467	3.19865	0.00138072	0.0153638
MYH9	33399.5	2.81092	0.583645	4.81614	1.4636e-06	5.07741e-05
MYL12A	3627.14	1.66898	0.318362	5.24238	1.58519e-07	8.35813e-06
MYO1C	5421.73	1.48446	0.543024	2.7337	0.00626279	0.0494111
MYOM1	386.581	3.98601	1.19304	3.34106	0.000834582	0.010362
NFIL3	1266.11	1.79606	0.647976	2.7718	0.00557468	0.0453471
NFKB2	1225.45	2.79392	0.694344	4.02382	5.72607e-05	0.00119412
NID1	10687.6	4.00172	0.709566	5.63968	1.70365e-08	1.18203e-06
NUAK2	428.54	3.95959	1.15205	3.43698	0.000588228	0.00779567
P4HA2	1908.88	1.57638	0.326752	4.82438	1.40439e-06	4.94472e-05
P4HB	20066.3	1.65796	0.4289	3.86561	0.000110812	0.00199546
PDE6G	55.7758	2.58621	0.778729	3.32107	0.000896743	0.0109607
PDGFA	1267.25	7.14603	0.964874	7.40618	1.29987e-13	2.04427e-11
PGF	924.758	1.78542	0.63801	2.79842	0.00513529	0.0422096
PGGHG	671.391	3.67369	1.18067	3.11154	0.00186112	0.0191756
PIEZO1	4795.95	2.37749	0.564665	4.21044	2.54876e-05	0.000595299
PITX3	38.6923	3.89426	1.08545	3.58769	0.000333618	0.00491878
PLS3	7870.55	2.53619	0.589307	4.30368	1.67987e-05	0.000417138
PODXL	23825.7	4.18389	0.799311	5.23436	1.65555e-07	8.35813e-06
POLR2L	1815.26	1.31231	0.369076	3.55565	0.000377045	0.00549042
RAD51B	2957.45	1.24333	0.379906	3.27274	0.00106509	0.0125002
RIN2	1708.95	3.54468	1.1817	2.99963	0.00270305	0.0259207
RNF213	15009	1.33198	0.445518	2.98975	0.0027921	0.0264521
RUNX1	3402.76	4.48359	1.44992	3.0923	0.0019861	0.0201082
SAMD15	309.301	1.18405	0.38638	3.06448	0.00218051	0.0217959
SEMA7A	619.379	1.85814	0.637889	2.91295	0.00358038	0.0322371
SGCA	377.364	5.26175	1.86435	2.82229	0.00476813	0.0397456
SH3BP2	4741.2	1.1502	0.411896	2.79246	0.00523081	0.0428454
SH3BP4	5753.19	1.4403	0.392684	3.66783	0.000244616	0.00377155
SIK2	4207.91	1.40308	0.514555	2.72677	0.00639569	0.0497666
SIRPB1	64.8935	4.4295	1.37544	3.22042	0.00128004	0.0145174
SIRPD	16.7918	6.1704	2.26616	2.72284	0.00647223	0.0498954
SLC16A3	1436.69	3.68656	1.02602	3.59307	0.000326803	0.00491036
SLC9A3	4205.47	1.89498	0.380707	4.97752	6.44036e-07	2.61945e-05
SMAD3	9590.97	2.34017	0.723065	3.23646	0.00121022	0.0137918
SMARCD3	1567.32	1.49688	0.527654	2.83686	0.00455596	0.0387997
SMIM3	983.393	3.17476	0.812363	3.90806	9.30399e-05	0.00174191
SPDL1	6658.94	1.30634	0.338207	3.86255	0.000112209	0.00200531
STING1	611.366	3.54762	0.856476	4.14211	3.44131e-05	0.000760796
SYNJ2	4742.72	2.79481	0.63879	4.37515	1.21347e-05	0.000318065
TAGLN	1207.71	3.8305	0.691747	5.53742	3.0696e-08	1.95707e-06
TFAP2C	813.409	9.20175	3.34862	2.74793	0.00599735	0.0481216
TGM2	5917.46	7.59971	1.50592	5.04657	4.49806e-07	1.96498e-05
TLCD2	200.255	1.94509	0.592167	3.28469	0.00102094	0.0121025
TMEM184A	322.512	4.00579	1.43046	2.80035	0.00510474	0.0421052
TMEM92	37.8907	6.37358	1.40923	4.52273	6.10472e-06	0.000180013
TNFRSF9	299.025	7.73565	1.21138	6.38583	1.70468e-10	1.54667e-08
TNS2	1206.83	3.9541	0.720289	5.48959	4.02862e-08	2.50092e-06
TNS3	14615.3	3.45476	0.86477	3.995	6.46946e-05	0.00131564
TOM1L2	3101.68	1.42836	0.339423	4.2082	2.57417e-05	0.00059534
TOR4A	578.689	4.38057	0.840852	5.20968	1.89166e-07	8.92483e-06
TRAM2	6169.9	1.93544	0.497377	3.8913	9.97095e-05	0.00183761
TSPAN10	172.201	3.33915	0.806686	4.13934	3.48309e-05	0.000760796
TSPAN32	352.315	3.45028	1.15533	2.98641	0.00282275	0.0265293
TSPAN4	2582.22	2.22279	0.435431	5.1048	3.31139e-07	1.53168e-05
UPK3B	251.65	4.93235	1.24261	3.96935	7.20676e-05	0.00142863
VMP1	7802.67	1.44048	0.497667	2.89446	0.00379812	0.0338104
ZCCHC24	2231.84	3.08683	0.591142	5.22181	1.77182e-07	8.53003e-06
ZFP36L1	5086.85	6.05028	1.14627	5.27822	1.30446e-07	7.32672e-06
ZFPM2	7486.6	4.65925	1.33507	3.48988	0.000483233	0.00674525
ZFYVE28	1153.73	2.99341	0.910906	3.28619	0.00101553	0.0120991

### Sheet: ADRN 
Supplementary Table 2. List of upregulated ADRN genes within 500kb of single-stranded super-enhancers from ADRN cell lines
Gene	baseMean	log2FoldChange	IfcSE	stat	pvalue	padj
ABCD2	610.282	-3.90179	1.12082	-3.48119	0.000499188	0.00522952
ACE	2369.38	-8.20996	1.22767	-6.68744	2.2711e-11	1.24209e-09
ACP4	64.9439	-1.58074	0.524738	-3.01244	0.00259158	0.0205942
ACTB	79519.9	0.865803	0.203139	4.26213	2.02488e-05	0.000325996
ACVR1B	4305.67	-1.27386	0.240856	-5.2889	1.23057e-07	3.55787e-06
ADAMTSL2	460.87	-4.08052	1.09942	-3.71151	0.000206024	0.00244794
ADORA1	228.197	-2.92087	0.63768	-4.58047	4.6394e-06	9.12907e-05
ADRA2A	100.535	-8.71816	1.81974	-4.79089	1.66046e-06	3.68731e-05
ALK	8350.73	-6.1127	1.13757	-5.37346	7.72413e-08	2.39384e-06
ALLC	147.52	-3.86626	1.13519	-3.40583	0.000659644	0.00650721
ANK1	1623.29	-3.32616	0.915637	-3.63262	0.000280556	0.00320057
ANKLE1	363.878	-2.37724	0.807312	-2.94463	0.00323337	0.0246412
ANKRD44	4781.24	-2.8034	0.513667	-5.45762	4.82553e-08	1.57422e-06
AQP10	77.3331	-5.6223	1.09142	-5.15139	2.58569e-07	6.86871e-06
ARF3	11104.9	0.520585	0.123468	4.21634	2.48299e-05	0.000383163
ARID3B	2023.09	-1.6036	0.473702	-3.38525	0.000711142	0.00690532
ASPDH	187.835	-3.46928	0.73053	-4.74899	2.04433e-06	4.3445e-05
ATCAY	3883.53	-4.27774	1.15905	-3.69072	0.000223618	0.00264012
ATP1B1	6486.69	-1.78183	0.360567	-4.94174	7.74289e-07	1.86986e-05
ATP5MD	1290.05	-0.63218	0.0970606	-6.51325	7.35412e-11	3.79861e-09
ATPSCKMT	2092.88	0.847244	0.212378	3.98933	6.62606e-05	0.000905968
B3GALT5	710.947	-4.15728	1.4973	-2.77652	0.0054945	0.0373054
BCL10	1013.5	0.476039	0.13809	3.4473	0.000566215	0.00575342
BEGAIN	16957.2	-6.8696	1.1064	-6.20896	5.33359e-10	2.40103e-08
BMP7	1060.08	-8.56044	1.62213	-5.27727	1.31124e-07	3.69433e-06
BRD3OS	1909.52	0.446323	0.166922	2.67384	0.00749877	0.047378
BSN	3196.7	-3.60091	0.61848	-5.82219	5.8081e-09	2.27372e-07
BTBD17	19.7762	-7.33579	2.53005	-2.89946	0.00373803	0.027748
C10orf95	179.401	-0.750415	0.21871	-3.4311	0.000601142	0.00604229
CACNA2D2	3591.9	-4.9318	0.607848	-8.11354	4.91671e-16	4.81191e-14
CACNG1	40.9386	-1.96241	0.69005	-2.84387	0.00445694	0.0319988
CACNG5	353.609	-4.35422	0.950063	-4.58309	4.58151e-06	9.0631e-05
CALM2	26230.8	-1.36872	0.386876	-3.53787	0.000403364	0.00433558
CBLN1	667.946	-4.16035	1.28233	-3.24436	0.00117713	0.0107298
CCDC121	353.466	-1.03602	0.268762	-3.85479	0.000115827	0.00148538
CCDC188	299.538	-1.52465	0.536891	-2.83977	0.00451462	0.0322262
CCDC92B	1168.65	-8.66366	0.462611	-18.7278	2.93982e-78	3.64439e-75
CCM2L	109.068	-5.60878	1.16495	-4.8146	1.47498e-06	3.36532e-05
CCNA1	314.067	-7.66142	1.12667	-6.80005	1.04585e-11	6.10851e-10
CDHR2	1216.59	-2.27696	0.634444	-3.58892	0.000332056	0.00368632
CDK5R2	854.686	-5.80038	0.75084	-7.72519	1.11688e-14	9.65972e-13
CELF5	1058.13	-6.54978	0.862702	-7.59217	3.14602e-14	2.54349e-12
CFAP20	1877.15	-0.562684	0.128654	-4.37362	1.22202e-05	0.000214373
CFAP65	119.227	-3.77758	0.921058	-4.10135	4.10751e-05	0.00060141
CHD5	857.887	-3.97042	1.16802	-3.39926	0.000675677	0.00663019
CHIT1	2.93124	-4.58361	1.59898	-2.86658	0.00414935	0.0300808
CHMP6	686.746	0.904789	0.288721	3.13379	0.00172566	0.0149249
CHRNA2	14.1128	-5.8745	1.83919	-3.19407	0.00140284	0.0124805
CHRNA3	9592.59	-4.90045	0.699493	-7.00572	2.45718e-12	1.54886e-10
CHRNB4	2184.42	-8.59934	1.32615	-6.48444	8.90649e-11	4.47611e-09
CHST13	19.2372	-4.82639	1.50143	-3.21452	0.00130664	0.0117376
CHST8	964.905	-5.40915	1.43438	-3.77107	0.000162552	0.0020151
CIB4	33.7633	-7.14051	1.60892	-4.43806	9.07726e-06	0.000166297
CLASP1	10286.5	-0.582919	0.168488	-3.45972	0.000540747	0.00556844
CLPB	7534.71	-1.22242	0.383095	-3.19089	0.00141833	0.0125291
CLSTN1	10342.5	0.598374	0.163785	3.65341	0.000258783	0.00299817
CMPK2	125.097	-3.8242	0.998036	-3.83172	0.000127249	0.0016042
CNGB1	1023.78	-8.25152	1.61036	-5.12402	2.9909e-07	7.88876e-06
CNNM2	2299.22	-0.846433	0.176699	-4.79026	1.66568e-06	3.68731e-05
CNTN2	890.134	-6.56152	0.763338	-8.59583	8.26661e-18	1.02478e-15
COX17	542.002	-2.00913	0.639206	-3.14317	0.00167129	0.0145905
COX4I2	51.3142	-6.25094	1.33532	-4.68125	2.85136e-06	5.82649e-05
COX7A2L	5566.4	-0.639813	0.233333	-2.74205	0.00610566	0.0404759
CRABP1	687.775	-8.13899	1.32367	-6.14882	7.806e-10	3.41535e-08
CRIP3	29.1374	-6.92752	1.83774	-3.76958	0.000163524	0.00202042
CRYBA2	57.0703	-7.9008	1.39376	-5.6687	1.43882e-08	5.1283e-07
CSNK1D	10843.3	0.880752	0.213404	4.12716	3.67265e-05	0.000546343
CTTN	10487.9	0.967737	0.19245	5.0285	4.94322e-07	1.23382e-05
DBH	7351.78	-4.08957	1.40296	-2.91495	0.00355749	0.026674
DDC	6268.05	-8.91235	0.567743	-15.6979	1.56413e-55	1.1634e-52
DDX25	346.84	-7.02024	0.901359	-7.78851	6.78058e-15	6.13402e-13
DEGS2	46.9832	-3.12233	1.00772	-3.09841	0.00194565	0.0164079
DIO3	173.755	-9.5081	1.73304	-5.48637	4.10288e-08	1.37465e-06
DLK1	14863.9	-13.7026	1.49818	-9.14618	5.89834e-20	8.77437e-18
DMTN	592.443	-3.03696	1.0353	-2.93342	0.00335247	0.0253411
DNAJB8	21.281	-3.72503	0.968943	-3.84443	0.000120835	0.00153899
DNAJC5G	87.7265	-3.69571	0.848659	-4.35477	1.33209e-05	0.000228297
DOK4	7398.54	-1.95136	0.197251	-9.89281	4.47305e-23	8.7554e-21
DPH2	3924.79	-0.967585	0.282876	-3.42053	0.000625004	0.00624836
DPT	150.961	-5.443	1.34396	-4.04997	5.12239e-05	0.000724341
DPYSL2	14731	-1.66128	0.30005	-5.5367	3.08225e-08	1.05164e-06
DRD2	535.391	-7.15709	1.03465	-6.9174	4.6001e-12	2.75932e-10
DTX1	991.794	-6.94566	0.906067	-7.66573	1.77818e-14	1.50297e-12
DUOX1	1223.8	-2.59581	0.598806	-4.33498	1.45773e-05	0.000246423
DUOXA1	63.2855	-4.19564	0.884754	-4.74215	2.11463e-06	4.46836e-05
EIPR1	3434.57	-1.16693	0.218652	-5.33694	9.4526e-08	2.85384e-06
EMC1	7474.49	0.924781	0.266983	3.46382	0.000532563	0.00551699
EML4	18144.1	-1.80862	0.303629	-5.95667	2.57429e-09	1.06375e-07
EML5	8026.6	-4.64349	0.800954	-5.79744	6.73339e-09	2.5816e-07
ENHO	242.373	-3.55847	0.667094	-5.33429	9.5921e-08	2.85384e-06
EPHA8	586.378	-6.0491	0.635591	-9.51729	1.77746e-21	3.1478e-19
ESRRG	7722.07	-6.00886	1.07169	-5.60689	2.05997e-08	7.09353e-07
EXOSC6	4869.65	-0.715403	0.203392	-3.51735	0.000435872	0.00465807
FABP6	523.165	-2.60736	0.866801	-3.00802	0.00262954	0.0207188
FAM124A	1116.11	-3.20413	0.73468	-4.36127	1.29313e-05	0.000224726
FAM163A	9840.26	-10.466	0.743376	-14.079	5.1151e-45	2.71758e-42
FAM163B	2472.36	-9.15733	1.14601	-7.99062	1.34261e-15	1.2803e-13
FAM49A	325.339	-4.34714	1.15668	-3.7583	0.000171074	0.00209285
FANCC	4257.31	-0.509274	0.105568	-4.82413	1.40613e-06	3.22803e-05
FBLL1	554.824	-5.3269	1.53305	-3.47471	0.000511408	0.00532753
FBP1	200.993	-5.55636	0.713653	-7.7858	6.92737e-15	6.13402e-13
FBXL15	554.471	-1.25922	0.419725	-3.00011	0.00269887	0.02122
FBXO10	2731.4	-0.85329	0.209357	-4.07577	4.58619e-05	0.000656002
FBXO8	4375.96	-1.5176	0.500657	-3.03121	0.00243577	0.0195651
FEM1A	4268.86	-0.894606	0.229848	-3.89216	9.93565e-05	0.00129198
FEV	1332.48	-10.5524	0.893851	-11.8056	3.65311e-32	1.13216e-29
FGD3	40.1151	-3.09472	1.08183	-2.86064	0.0042279	0.0305312
FGF17	28.6822	-3.47857	1.1291	-3.08084	0.00206416	0.0171736
FGF19	18.7104	-7.25741	1.85581	-3.91064	9.20518e-05	0.00120536
FLCN	1498.01	0.689709	0.209247	3.29615	0.000980184	0.00915832
FLII	2634.18	0.991425	0.361771	2.74048	0.00613503	0.0405613
FNIP1	3704.63	0.753797	0.183571	4.1063	4.02039e-05	0.000590982
FOXN3	8662.51	-1.15152	0.394521	-2.91879	0.00351398	0.026401
FOXN4	1072.31	-8.0718	0.938534	-8.60043	7.94181e-18	1.01847e-15
GAL	944.047	-5.02216	1.78696	-2.81046	0.00494715	0.0347797
GAP43	3940.51	-7.95772	1.10197	-7.22136	5.1471e-13	3.75334e-11
GATA2	13347.9	-3.11975	0.496019	-6.28958	3.18324e-10	1.49854e-08
GBGT1	143.031	-9.22729	1.92204	-4.80079	1.58042e-06	3.54071e-05
GFRA3	559.571	-5.55628	1.21907	-4.5578	5.16924e-06	9.90949e-05
GGA3	3645.66	0.432206	0.109433	3.9495	7.8313e-05	0.00106294
GLRA3	55.8878	-3.0131	0.631602	-4.77058	1.83698e-06	4.01865e-05
GNB1	26073.6	-0.505498	0.156168	-3.23689	0.00120838	0.0109609
GNG4	12892.5	-2.16328	0.318161	-6.79931	1.05121e-11	6.10851e-10
GOLT1A	75.4887	-4.8013	1.69009	-2.84085	0.00449937	0.0322262
GPR153	1663.91	-1.5786	0.494639	-3.19142	0.00141576	0.0125291
GPR61	8.50094	-3.16896	0.93634	-3.38442	0.000713297	0.00690821
GPRIN1	4405.64	-2.08354	0.427576	-4.87291	1.09964e-06	2.57205e-05
GRHPR	2599.36	0.51514	0.173151	2.97509	0.00292904	0.0225998
GRIK3	3482.09	-11.9385	1.76713	-6.75585	1.41996e-11	8.12437e-10
GRK3	13957.2	-2.66411	0.53241	-5.00388	5.61888e-07	1.39311e-05
GTF3C2	7028.84	-0.691728	0.216392	-3.19665	0.00139034	0.0123997
GTPBP3	1733.61	-0.558397	0.181695	-3.07326	0.00211734	0.0174599
H1-10	6222.59	-1.042	0.37548	-2.77511	0.00551835	0.0373821
HAND1	3723.77	-6.55253	0.876304	-7.47747	7.57665e-14	5.75052e-12
HAND2	23752.4	-2.37032	0.543841	-4.35849	1.30964e-05	0.000225489
HECTD4	8023.71	-0.499394	0.14551	-3.43202	0.000599094	0.00604229
HHIPL1	207.874	-3.64002	0.82216	-4.42738	9.53847e-06	0.000173042
HIP1	7214.39	0.833827	0.276417	3.01655	0.0025567	0.0204042
HK3	77.2664	-5.10951	1.1927	-4.28398	1.83581e-05	0.000299447
HOTS	4144.05	-9.60948	1.56517	-6.13957	8.27461e-10	3.53716e-08
HOXD1	71.1557	-4.09577	1.15806	-3.53676	0.000405062	0.00434128
HOXD3	829.429	-3.47886	0.930921	-3.73701	0.000186224	0.00224131
HOXD4	479.037	-3.51685	1.13425	-3.10059	0.00193138	0.0163511
HPCA	252.321	-4.86354	1.38663	-3.50746	0.000452402	0.00480709
HPCAL4	1151.47	-6.69933	0.966382	-6.93238	4.1383e-12	2.523e-10
IGFBPL1	11222	-9.95215	1.50796	-6.59975	4.11849e-11	2.1881e-09
IGSF11	221.968	-2.6518	0.956605	-2.7721	0.00556962	0.0375924
IL20RA	225.204	-9.01775	2.0655	-4.3659	1.266e-05	0.000221044
ILK	501.474	0.989843	0.343447	2.88209	0.00395052	0.0289783
INSM2	5274.84	-11.216	0.815912	-13.7465	5.34276e-43	2.48372e-40
INTS3	6697.27	0.645537	0.223475	2.88863	0.00386918	0.0285505
IPO13	2360.75	-0.544485	0.196114	-2.77637	0.005497	0.0373054
IQCC	480.063	0.430345	0.150278	2.86366	0.00418776	0.0303001
ISL1	5457.14	-3.80253	1.35334	-2.80973	0.00495828	0.0347922
ISLR2	1315.26	-9.3686	1.50906	-6.20823	5.35857e-10	2.40103e-08
JAKMIP3	523.154	-1.76327	0.531615	-3.31681	0.000910504	0.00859433
JPH3	1274.06	-2.67036	0.979014	-2.7276	0.00637969	0.0419098
KATNB1	1605	-1.08537	0.34026	-3.18983	0.00142358	0.0125457
KCNC3	1041.71	-4.54483	1.11058	-4.0923	4.27123e-05	0.000620496
KCNH4	1250.15	-5.35647	0.998284	-5.36568	8.0644e-08	2.47864e-06
KCNH6	312.853	-5.63637	0.484282	-11.6386	2.62243e-31	7.50218e-29
KCNK12	903.431	-5.20278	0.721803	-7.20804	5.6764e-13	3.98312e-11
KCNK3	3181.54	-7.56838	0.839282	-9.01767	1.92125e-19	2.74813e-17
KCNK9	388.492	-6.45158	1.24723	-5.17274	2.30686e-07	6.17209e-06
KHK	776.591	-1.63199	0.272452	-5.99004	2.09795e-09	8.86621e-08
KIAA1614	1538.76	-2.23717	0.266353	-8.39927	4.49278e-17	4.91431e-15
KIF1A	13596.8	-5.32669	1.3525	-3.93842	8.20198e-05	0.00109698
KIF3A	4839.94	-0.567485	0.181866	-3.12036	0.00180632	0.015443
KLF1	13.4601	-4.29049	1.31192	-3.27038	0.00107404	0.00993623
KLF7	10020.3	-2.06504	0.436295	-4.73313	2.21079e-06	4.64515e-05
KPTN	734.291	-1.10706	0.258034	-4.29037	1.78372e-05	0.000293525
LMAN2	4057.99	0.941382	0.343546	2.74019	0.00614037	0.0405613
LMO1	1832.28	-5.84782	1.10058	-5.3134	1.07597e-07	3.17583e-06
LMO2	110.715	-7.97783	2.19475	-3.63496	0.00027802	0.0031814
LNPK	6580.86	-1.10748	0.374167	-2.95986	0.00307781	0.0236008
LOC150051	76.3148	-1.55922	0.451699	-3.45189	0.000556673	0.00569064
LOXHD1	16.6551	-3.56276	1.16595	-3.05567	0.00224561	0.0184358
LRRC71	92.8875	-2.70153	0.880015	-3.06986	0.00214157	0.0176205
LSM4	6216.58	-0.671433	0.232602	-2.88662	0.00389409	0.0286774
MAP6	5243.36	-7.18488	0.371047	-19.3638	1.55927e-83	2.89947e-80
MAP7	1557.24	-3.28081	0.783432	-4.18774	2.81747e-05	0.000429434
MAST1	2481.34	-2.35664	0.599428	-3.93148	8.44239e-05	0.00112133
MCU	2308.11	0.835829	0.277846	3.00825	0.00262757	0.0207188
MFAP3	8802.28	-0.517634	0.154852	-3.34277	0.000829479	0.00790983
MFSD13A	1307.11	-1.05973	0.298747	-3.54724	0.000389296	0.00422097
MGST2	6421.49	-0.734784	0.264476	-2.77826	0.00546506	0.0372928
MSH2	8555.66	-1.28804	0.298017	-4.32202	1.54606e-05	0.000257838
MTA3	4824.85	-0.744957	0.212657	-3.50309	0.000459893	0.00485893
MTSS2	5368.56	0.90938	0.326147	2.78825	0.00529932	0.0364995
MXI1	3769.47	-1.40249	0.463355	-3.02681	0.00247147	0.0198091
MYCBPAP	55.3533	-3.55428	1.27173	-2.79485	0.00519246	0.0358936
MYT1L	7919.28	-9.44596	0.401902	-23.5032	3.78638e-122	1.40816e-118
N4BP2	4506.4	-0.872345	0.310155	-2.81261	0.00491418	0.034679
NACC1	6989.75	0.767492	0.222397	3.451	0.000558506	0.00569064
NADK	3758.17	0.594076	0.21827	2.72175	0.00649366	0.0424408
NAPSA	58.654	-3.12051	1.03702	-3.0091	0.00262023	0.0207188
NEURL1	966.382	-3.09601	0.702124	-4.40949	1.03612e-05	0.000186152
NFASC	4912.77	-6.69686	0.763314	-8.77341	1.73342e-18	2.30235e-16
NGB	19.451	-2.51781	0.718324	-3.50512	0.000456399	0.00483574
NIFK	3443.91	-0.579054	0.188334	-3.07461	0.00210775	0.0174194
NKIRAS2	4235.64	-0.667862	0.18352	-3.63917	0.000273513	0.00313949
NMNAT2	9915.29	-3.83926	0.798401	-4.80869	1.51926e-06	3.4452e-05
NOL10	3759.24	-0.68627	0.20629	-3.32672	0.000878755	0.00833697
NPLOC4	9719.58	0.905417	0.246265	3.6766	0.000236367	0.0027643
NPTN	5308.83	0.964336	0.298058	3.2354	0.00121473	0.0109917
NRXN2	2465.8	-5.75621	0.706648	-8.14578	3.76833e-16	3.78768e-14
NT5C1A	217.044	-8.37574	1.5335	-5.46183	4.71243e-08	1.55093e-06
NTNG1	838.396	-7.43259	0.827434	-8.9827	2.64194e-19	3.63903e-17
NTRK1	661.728	-5.1453	0.71025	-7.24436	4.34488e-13	3.23172e-11
PAK5	831.361	-5.23135	0.873631	-5.98806	2.12359e-09	8.87373e-08
PAQR6	1061.06	-1.50867	0.518273	-2.91096	0.00360322	0.0269083
PAXIP1	3278.37	0.629219	0.201927	3.11608	0.00183275	0.0155973
PCDH1	1096.3	-5.97833	0.842591	-7.09518	1.29186e-12	8.42884e-11
PCDHA1	247.007	-3.07262	0.763924	-4.02215	5.76698e-05	0.000800276
PCDHB11	484.269	-3.10641	1.1585	-2.6814	0.00733145	0.0466878
PCDHB12	265.197	-2.23364	0.663813	-3.36486	0.000765825	0.00736486
PCDHB6	339.808	-4.31999	1.33338	-3.23989	0.00119574	0.0108728
PDE2A	1363.16	-4.38643	0.94589	-4.63736	3.52888e-06	7.09399e-05
PDE4B	3990.34	-6.77984	0.635302	-10.6718	1.3788e-26	3.20484e-24
PDE4C	357.596	-3.15274	0.798729	-3.9472	7.90718e-05	0.00106546
PDE6D	1753.99	-0.786938	0.291096	-2.70336	0.00686423	0.0443196
PDXP	3794.09	-1.31305	0.430979	-3.04667	0.00231392	0.0188304
PEAR1	571.453	-2.55009	0.726024	-3.5124	0.000444077	0.00473216
PEX7	1267.99	-1.74534	0.630313	-2.769	0.00562284	0.0378144
PGAP1	8763.36	-1.23214	0.246869	-4.99106	6.00496e-07	1.46924e-05
PHF13	2774.84	0.55739	0.155798	3.57765	0.000346691	0.00382595
PHOSPHO2-KLHL23	2870.04	-1.38734	0.389222	-3.56439	0.000364703	0.00398921
PHYHIP	308.441	-1.78793	0.56078	-3.18829	0.00143118	0.0125829
PIK3AP1	239.397	-4.29277	1.17699	-3.64726	0.000265054	0.00306041
PLA2G1B	6.23739	-3.74261	1.28565	-2.91105	0.00360216	0.0269083
PLCH2	464.694	-7.23112	1.00482	-7.19645	6.17989e-13	4.25611e-11
PLD5	2520.27	-7.21524	1.00422	-7.18489	6.72603e-13	4.54802e-11
PLPPR3	340.231	-2.09502	0.610475	-3.43179	0.000599618	0.00604229
PPM1G	9044.58	-0.854613	0.181419	-4.71072	2.46844e-06	5.10008e-05
PPT1	7027.7	0.81345	0.216584	3.75582	0.000172772	0.00210669
PRIMA1	1160.67	-9.54676	0.668814	-14.2742	3.17127e-46	1.96566e-43
PRKCZ	965.816	-2.56511	0.494412	-5.18821	2.12326e-07	5.72202e-06
PROX1	11822.4	-6.54825	0.977697	-6.69763	2.11822e-11	1.17577e-09
PRR29	120.79	-2.55154	0.918826	-2.77696	0.00548698	0.0373054
PRR36	1208.59	-2.33379	0.767183	-3.04202	0.00234994	0.0190401
PRRT4	4160.66	-7.18856	1.09854	-6.54377	5.99883e-11	3.1422e-09
PSD	2032.35	-3.54518	0.746494	-4.74911	2.04319e-06	4.3445e-05
PTCH1	5658.25	-1.08304	0.257384	-4.20788	2.57782e-05	0.000396154
PTPRN	2599.09	-6.14064	0.968935	-6.33751	2.33507e-10	1.12781e-08
PURA	3384.58	0.569026	0.208068	2.73481	0.00624173	0.0411578
RAB3A	999.718	-2.94858	0.624598	-4.72075	2.34972e-06	4.8819e-05
RALGPS1	2394.59	-1.94195	0.687598	-2.82426	0.004739	0.0335702
RAP1GAP	853.324	-1.74203	0.372882	-4.67179	2.98587e-06	6.068e-05
RAP1GAP2	6282.12	-2.43218	0.48644	-4.99995	5.73438e-07	1.41233e-05
RASAL1	38.0644	-3.25322	1.19285	-2.72728	0.00638594	0.0419098
RASSF10	12.7243	-3.44698	1.23859	-2.783	0.00538594	0.0369103
RBP7	12.5991	-4.81005	1.45179	-3.31318	0.000922401	0.00868458
RECK	1668.75	0.89309	0.336431	2.6546	0.0079402	0.0494634
REEP5	819.895	0.572028	0.194646	2.93881	0.00329476	0.0250065
RELL2	353.951	-1.12752	0.220775	-5.10709	3.27152e-07	8.56816e-06
RGS5	136184	-2.83323	0.91583	-3.09362	0.00197733	0.0166373
RHBG	98.4749	-5.62765	1.17764	-4.77874	1.76396e-06	3.88175e-05
RHEBL1	237.855	-1.38389	0.511583	-2.70512	0.00682796	0.0441621
RHOA	16521.3	0.667043	0.177777	3.75214	0.000175333	0.00213093
RIC3	1851.34	-7.14124	0.77983	-9.15744	5.31444e-20	8.23516e-18
RIMBP2	10312.7	-6.69042	0.811902	-8.24042	1.71603e-16	1.82341e-14
RITA1	1226.33	0.523381	0.192884	2.71344	0.00665879	0.0433696
RNASEH1	8289.27	-0.883221	0.219798	-4.01833	5.8613e-05	0.000810341
RNF150	14374.2	-1.94887	0.721484	-2.70119	0.00690916	0.0445324
RNF165	2701.9	-4.49281	1.03618	-4.33595	1.4513e-05	0.000246423
RNF216	5800.5	0.858659	0.292395	2.93664	0.00331786	0.0251306
RPH3A	2261.51	-6.63898	0.986078	-6.73271	1.66529e-11	9.38366e-10
RPTOR	6058.56	0.772135	0.275824	2.79938	0.00512011	0.0355919
RRM2	11086	-1.47053	0.414743	-3.54565	0.000391648	0.00423413
RSAD2	35.1281	-4.99215	1.38353	-3.60827	0.00030824	0.00347377
RTBDN	143.174	-2.28613	0.668838	-3.41805	0.000630703	0.00625489
RTL1	6378.74	-10.3775	1.30126	-7.97494	1.52459e-15	1.41748e-13
RUBCN	2774.1	-0.549031	0.198811	-2.76158	0.00575228	0.0384761
RUNDC3A	1814.82	-6.8857	0.668395	-10.3018	6.91262e-25	1.42822e-22
SAMD1	2601.39	-0.487628	0.176784	-2.75832	0.00580988	0.0387916
SCARA5	69.5973	-4.67709	1.02608	-4.55821	5.15911e-06	9.90949e-05
SCML4	92.8493	-6.36689	0.959937	-6.63261	3.29807e-11	1.77761e-09
SCN3B	2791.63	-6.76697	0.715454	-9.45829	3.13012e-21	5.29132e-19
SCN8A	4971.98	-1.04458	0.264606	-3.94767	7.89172e-05	0.00106546
SCP2	4498.81	0.890947	0.277595	3.20952	0.00132956	0.0119148
SCYL1	1926	0.862731	0.230412	3.74429	0.000180905	0.00219148
SEC14L5	58.6072	-3.45256	1.28632	-2.68406	0.0072734	0.0463975
SEZ6L	8826.45	-8.86151	1.17223	-7.55952	4.04543e-14	3.20106e-12
SGIP1	3760.01	-2.68708	0.992031	-2.70866	0.00675552	0.0437696
SGSM1	774.723	-4.39213	1.0308	-4.2609	2.03601e-05	0.000326376
SHANK1	2313.84	-2.98304	0.749513	-3.97998	6.89212e-05	0.000938893
SHANK2	2085.46	-6.43431	0.7871	-8.1747	2.9659e-16	3.06394e-14
SHF	1531.7	-2.34507	0.631392	-3.71413	0.000203905	0.00243052
SIL1	1498.23	0.894824	0.286575	3.12248	0.00179333	0.0153689
SKI	5417.98	0.614326	0.138732	4.42813	9.50517e-06	0.000173042
SLC22A7	7.46735	-5.93446	1.81055	-3.27772	0.00104651	0.00970565
SLC25A29	6548.86	-1.46857	0.272352	-5.39215	6.96191e-08	2.17574e-06
SLC29A3	486.182	-1.38627	0.518862	-2.67174	0.00754581	0.0474035
SLC30A3	681.615	-3.32078	1.14922	-2.8896	0.00385732	0.0285196
SLC35D3	558.911	-5.63091	1.13701	-4.95237	7.33144e-07	1.78207e-05
SLC39A1	8487.09	0.768834	0.244369	3.1462	0.00165405	0.0144739
SLC4A1AP	2035.7	-0.680108	0.24741	-2.74891	0.00597931	0.03978
SLC8A2	647.976	-5.33134	0.94761	-5.62609	1.84336e-08	6.40696e-07
SLIT1	1725.59	-6.42481	1.09986	-5.84147	5.17418e-09	2.0471e-07
SNAP25	6972.13	-2.87015	0.467338	-6.14147	8.17601e-10	3.53565e-08
SNCB	137.076	-5.96563	0.961577	-6.20401	5.50418e-10	2.43691e-08
SOBP	4892.59	-1.27178	0.394914	-3.22039	0.00128017	0.0115278
SPATS2	5065.2	0.34142	0.107769	3.16806	0.00153458	0.0134602
SPTBN4	1513.1	-4.9315	0.783276	-6.296	3.05427e-10	1.45626e-08
SRRM3	3886.55	-3.40588	0.84592	-4.02625	5.66732e-05	0.00079236
SSTR2	907.531	-2.50387	0.725542	-3.45103	0.000558454	0.00569064
ST3GAL3	3131.09	0.621891	0.162224	3.83354	0.000126311	0.00159846
ST6GALNAC4	949.418	0.964996	0.330223	2.92225	0.00347509	0.0261617
ST8SIA2	2740.16	-10.4357	0.801835	-13.0148	1.00869e-38	3.75132e-36
STK40	3606.4	0.808065	0.243399	3.31992	0.00090043	0.00852087
STMN4	814.236	-9.24177	0.851124	-10.8583	1.82086e-27	4.51453e-25
STXBP1	7155.84	-1.60703	0.188267	-8.5359	1.39067e-17	1.66835e-15
SULF2	4531.67	-3.82042	1.11745	-3.41888	0.000628801	0.00625489
SURF4	11769.6	0.700263	0.243963	2.87036	0.00410004	0.0297813
SVBP	688.627	-0.791651	0.286561	-2.7626	0.00573439	0.0384256
SVOP	768.18	-6.35302	0.506285	-12.5483	4.06022e-36	1.37272e-33
SWI5	503.395	0.870686	0.231129	3.7671	0.000165152	0.00203377
SYT11	15137.8	-1.90628	0.460663	-4.13812	3.50167e-05	0.00052511
SYT13	245.01	-7.78907	1.48324	-5.25139	1.50959e-07	4.18968e-06
SYT14	6465.15	-3.05826	0.750226	-4.07645	4.57288e-05	0.000656002
SYT3	344.336	-4.85877	1.16778	-4.16071	3.17263e-05	0.000479635
SYT7	1461.03	-4.16268	0.784473	-5.30635	1.11844e-07	3.27517e-06
SZT2	3259.83	0.681428	0.252913	2.69432	0.00705332	0.045071
TBX4	68.5943	-3.65522	1.10916	-3.29547	0.000982568	0.00915832
TFCP2L1	17.4107	-4.24109	1.49338	-2.83993	0.00451241	0.0322262
TH	1526.7	-5.04184	1.65056	-3.05463	0.0022534	0.018437
THADA	5170.14	-0.618491	0.169611	-3.64654	0.000265801	0.00306041
THEG	11.7929	-4.10425	1.38988	-2.95295	0.00314748	0.0240854
TIAM1	5327.41	-1.64355	0.587707	-2.79654	0.00516529	0.035839
TIGD3	72.7555	-2.32009	0.726529	-3.19339	0.00140611	0.0124805
TIPRL	7682.18	-0.847972	0.220088	-3.85288	0.000116737	0.00149191
TLE6	238.242	-3.36767	1.16729	-2.88504	0.00391359	0.0287641
TLN1	12966.6	0.965519	0.240032	4.02246	5.75929e-05	0.000800276
TMED10	17292.2	0.878322	0.287567	3.05432	0.00225567	0.018437
TMEM151B	889.281	-6.92478	1.1043	-6.27073	3.59358e-10	1.67056e-08
TMEM198	1059.85	-2.54001	0.533921	-4.75728	1.9622e-06	4.26749e-05
TMEM39A	3572.45	0.778031	0.287228	2.70876	0.00675346	0.0437696
TMEM63B	2108.12	0.553637	0.205097	2.69939	0.00694671	0.0446197
TMEM63C	1157.85	-4.1543	0.969059	-4.28694	1.81151e-05	0.000296784
TPO	281.973	-5.33361	1.16671	-4.57151	4.84222e-06	9.478e-05
TRAPPC12	7102.06	-1.22592	0.282933	-4.33292	1.47146e-05	0.000247619
TRAPPC3	2477.52	0.300024	0.104968	2.85825	0.00425981	0.030702
TRMT61B	1830.12	-0.799032	0.257369	-3.10461	0.00190531	0.0161777
TSACC	54.6146	-1.98192	0.688458	-2.87878	0.00399217	0.0292262
TSPAN18	3962.4	-8.8635	0.92557	-9.57626	1.00626e-21	1.87115e-19
TSTD2	3689.52	-0.862795	0.248101	-3.4776	0.000505932	0.00528529
TTBK1	3177.44	-8.20445	0.6026	-13.6151	3.25721e-42	1.34595e-39
TTC26	1843.53	0.661796	0.224275	2.95083	0.00316926	0.0242022
TTC9B	644.916	-6.84618	0.618452	-11.0699	1.75685e-28	4.66695e-26
TUBA1A	49267.3	-2.33443	0.551122	-4.23577	2.27768e-05	0.000354422
UBA52	8510.13	-0.729942	0.224225	-3.2554	0.00113231	0.0103977
UHMK1	12387.9	0.9463	0.319458	2.9622	0.00305447	0.0234702
UNC13A	8117.9	-6.09548	0.942283	-6.46884	9.87564e-11	4.897e-09
UNC5A	1290.71	-5.90537	1.29372	-4.56464	5.00349e-06	9.7424e-05
UNC79	4212.79	-5.13857	0.606532	-8.47205	2.41113e-17	2.80218e-15
UQCRHL	10795.1	-0.609575	0.215105	-2.83385	0.00459902	0.0327032
VAV3	150.337	-4.22638	0.836559	-5.0521	4.36978e-07	1.1131e-05
VSTM2L	752.193	-4.69411	1.22452	-3.83344	0.000126364	0.00159846
WASF2	8047.73	0.70415	0.161525	4.35938	1.30434e-05	0.000225489
WSCD2	316.065	-10.372	1.77	-5.85988	4.63205e-09	1.85232e-07
XKR7	3686.6	-11.6978	0.725661	-16.1201	1.84179e-58	1.71241e-55
XRCC5	22331.1	-0.530029	0.1981	-2.67557	0.00746032	0.047378
ZDHHC22	1102.68	-6.37242	1.08506	-5.8729	4.28247e-09	1.73114e-07
ZFHX3	10165.2	-1.0354	0.323893	-3.19675	0.00138984	0.0123997
ZFR2	115.076	-6.00633	1.38246	-4.34468	1.39477e-05	0.000237943
ZNF385C	43.7393	-2.71037	0.942985	-2.87424	0.00404999	0.0295331
ZNF484	1054.25	-0.416571	0.15588	-2.67239	0.00753124	0.047392
ZNF512	7536.91	-1.12198	0.274784	-4.08313	4.44338e-05	0.000640502
ZNF536	2898.79	-9.41404	1.3283	-7.08729	1.36768e-12	8.76965e-11
ZNF557	1234.47	-0.975802	0.249543	-3.91036	9.21586e-05	0.00120536
ZNF562	6443.07	-0.619234	0.212992	-2.90731	0.0036455	0.0271152
ZNF74	2708.8	-0.87705	0.244168	-3.592	0.00032815	0.00366483
ZNF780B	5517.32	-1.15543	0.428796	-2.69458	0.00704775	0.045071
